# DeepArk: modeling *cis*-regulatory codes of model species with deep learning

**DOI:** 10.1101/2020.04.23.058040

**Authors:** Evan M. Cofer, João Raimundo, Alicja Tadych, Yuji Yamazaki, Aaron K. Wong, Chandra L. Theesfeld, Michael S. Levine, Olga G. Troyanskaya

## Abstract

To enable large-scale analyses of regulatory logic in model species, we developed DeepArk (https://DeepArk.princeton.edu), a set of deep learning models of the *cis*-regulatory codes of four widely-studied species: *Caenorhabditis elegans, Danio rerio*, *Drosophila melanogaster*, and *Mus musculus*. DeepArk accurately predicts the presence of thousands of different context-specific regulatory features, including chromatin states, histone marks, and transcription factors. In vivo studies show that DeepArk can predict the regulatory impact of any genomic variant (including rare or not previously observed), and enables the regulatory annotation of understudied model species.
