## Supplementary Table 3 for "DeepArk: modeling *cis*-regulatory codes of model species with deep learning"

### Sheet: Sheet1
Chromosome	Position	Reference Allele	Alternative Allele	Reported Expression Change	DeepArk Prediction (accession no. SRX3201109)
chr9	104195570	T	A	-0.152173	0.017033040523529053
chr9	104195570	T	C	-0.117352	-0.004769265651702881
chr9	104195570	T	G	-0.120354	0.025365710258483887
chr9	104195571	C	A	0.0122168	0.0017800331115722656
chr9	104195571	C	G	0.40216799999999997	0.015807271003723145
chr9	104195571	C	T	-0.0259233	0.010589182376861572
chr9	104195572	T	A	-0.222016	-0.0021904706954956055
chr9	104195572	T	C	-0.187717	0.01311337947845459
chr9	104195572	T	G	-0.0632748	0.003064393997192383
chr9	104195573	T	A	0.0767889	0.009342789649963379
chr9	104195573	T	C	-0.0712753	0.017118394374847412
chr9	104195573	T	G	0.0532071	0.018850237131118774
chr9	104195574	C	A	0.0887905	0.007748067378997803
chr9	104195574	C	G	0.00140241	0.0040077269077301025
chr9	104195574	C	T	-0.11337	0.019597768783569336
chr9	104195575	A	C	-0.0882608	0.009289592504501343
chr9	104195575	A	G	0.00371332	0.011574149131774902
chr9	104195575	A	T	-0.022196200000000003	0.00714874267578125
chr9	104195576	A	C	-0.0759302	0.010817766189575195
chr9	104195576	A	G	0.0758427	0.008973002433776855
chr9	104195576	A	T	0.293464	0.005214035511016846
chr9	104195577	T	A	-0.055021900000000006	0.002326667308807373
chr9	104195577	T	C	-0.00564557	0.008979558944702148
chr9	104195577	T	G	-0.00194799	0.00562208890914917
chr9	104195578	C	A	-0.153773	-0.02234828472137451
chr9	104195578	C	G	0.08801260000000001	-0.013099372386932373
chr9	104195578	C	T	-0.137487	-0.009331494569778442
chr9	104195579	T	A	0.0849221	-9.98377799987793e-05
chr9	104195579	T	C	-0.160753	0.0018832087516784668
chr9	104195579	T	G	-0.0006840889999999999	-0.007936418056488037
chr9	104195580	G	A	-0.122823	-0.004604339599609375
chr9	104195580	G	C	-0.11002100000000001	0.0012229681015014648
chr9	104195580	G	T	-0.18127100000000002	-0.0040676891803741455
chr9	104195581	G	A	-0.23552800000000002	-0.007422745227813721
chr9	104195581	G	C	-0.148753	-0.0037453174591064453
chr9	104195581	G	T	-0.285236	0.001864790916442871
chr9	104195582	G	A	-0.197955	-0.00725892186164856
chr9	104195582	G	C	-0.00941819	0.005980014801025391
chr9	104195582	G	T	-0.212088	-0.011511504650115967
chr9	104195583	T	A	-0.128183	0.005097508430480957
chr9	104195583	T	C	0.011982399999999999	0.022203564643859863
chr9	104195583	T	G	-0.207972	-0.03707665205001831
chr9	104195584	A	C	0.0620845	-0.008842915296554565
chr9	104195584	A	G	0.00880492	0.004067897796630859
chr9	104195584	A	T	0.19171300000000002	-0.0021870434284210205
chr9	104195585	T	A	0.0373124	0.011131376028060913
chr9	104195585	T	C	0.209821	0.0011755824089050293
chr9	104195585	T	G	-0.0520144	0.010654270648956299
chr9	104195586	G	A	-0.0423814	-0.011708557605743408
chr9	104195586	G	C	-0.0486457	-0.01537257432937622
chr9	104195586	G	T	-0.031148400000000007	-0.003702700138092041
chr9	104195587	C	A	0.322864	-0.025525778532028198
chr9	104195587	C	G	0.0746507	-0.004498541355133057
chr9	104195587	C	T	-0.024817099999999998	0.006646096706390381
chr9	104195588	T	A	-0.0958183	-0.015903890132904053
chr9	104195588	T	C	-0.161011	0.005677849054336548
chr9	104195588	T	G	-0.0267108	0.0014574527740478516
chr9	104195589	G	A	-0.277145	-0.02025449275970459
chr9	104195589	G	C	-0.111937	-0.018606036901474
chr9	104195589	G	T	0.07353960000000001	0.01827704906463623
chr9	104195590	A	C	-0.173995	0.00565028190612793
chr9	104195590	A	G	-0.020026	0.018628060817718506
chr9	104195590	A	T	-0.08617000000000001	0.007766664028167725
chr9	104195591	C	A	-0.10255	-0.011879682540893555
chr9	104195591	C	G	-0.11596	-0.016309261322021484
chr9	104195591	C	T	-0.138186	-0.00895678997039795
chr9	104195592	T	A	-0.150759	0.02834683656692505
chr9	104195592	T	C	0.0274536	0.026159703731536865
chr9	104195592	T	G	-0.121065	0.0953427255153656
chr9	104195593	C	A	-0.0726128	-0.010488510131835938
chr9	104195593	C	G	0.09722339999999999	0.008227348327636719
chr9	104195593	C	T	-0.07137080000000001	-0.0027314424514770508
chr9	104195594	A	C	-0.088185	0.0037105679512023926
chr9	104195594	A	G	-0.290311	0.010880231857299805
chr9	104195594	A	T	-0.0297572	-0.0023063719272613525
chr9	104195595	A	C	0.565253	-0.03106364607810974
chr9	104195595	A	G	-0.374881	0.008333802223205566
chr9	104195595	A	T	0.0250922	-0.051401734352111816
chr9	104195596	C	A	0.0322315	-0.018925845623016357
chr9	104195596	C	G	-0.0589328	-0.014095336198806763
chr9	104195596	C	T	0.0151613	-0.037896037101745605
chr9	104195597	C	A	-0.110043	-0.003156125545501709
chr9	104195597	C	G	-0.118524	-0.015323817729949951
chr9	104195597	C	T	-0.10852300000000001	-0.01916596293449402
chr9	104195598	A	C	0.0633778	-0.011905670166015625
chr9	104195598	A	G	0.0213044	0.007130831480026245
chr9	104195598	A	T	0.0469731	-0.0037499070167541504
chr9	104195599	G	A	0.0668238	-0.016011595726013184
chr9	104195599	G	C	-0.08001849999999999	-0.043240517377853394
chr9	104195599	G	T	-0.272341	-0.03270551562309265
chr9	104195600	A	C	-0.113275	0.0237978994846344
chr9	104195600	A	G	0.263397	0.037444472312927246
chr9	104195600	A	T	0.20061199999999998	0.015249520540237427
chr9	104195601	A	C	0.21159899999999998	0.02435743808746338
chr9	104195601	A	G	-0.0359385	0.02651125192642212
chr9	104195601	A	T	-0.397634	0.016582638025283813
chr9	104195602	T	A	0.16433299999999998	0.018799185752868652
chr9	104195602	T	C	0.131115	0.041434526443481445
chr9	104195602	T	G	0.0764045	0.024644434452056885
chr9	104195603	A	C	-0.0153987	0.022318601608276367
chr9	104195603	A	G	0.103565	0.004977405071258545
chr9	104195603	A	T	-0.187757	0.011544525623321533
chr9	104195604	A	C	-0.0701063	0.0039476752281188965
chr9	104195604	A	G	-0.23126300000000002	0.015908122062683105
chr9	104195604	A	T	-0.00395661	-0.015059947967529297
chr9	104195605	C	A	0.249286	0.007869541645050049
chr9	104195605	C	G	-0.127788	-0.003813028335571289
chr9	104195605	C	T	-0.279352	-0.017529964447021484
chr9	104195606	A	C	-0.11593699999999996	0.0100821852684021
chr9	104195606	A	G	-0.170596	0.008903414011001587
chr9	104195606	A	T	-0.144647	-0.0014512836933135986
chr9	104195607	G	A	-0.41377299999999995	-0.038199543952941895
chr9	104195607	G	C	-0.0807645	0.008083879947662354
chr9	104195607	G	T	-0.18818800000000002	-0.01478499174118042
chr9	104195608	T	A	-0.44846199999999997	0.006254076957702637
chr9	104195608	T	C	-0.145833	0.024317562580108643
chr9	104195608	T	G	0.00524871	0.03677099943161011
chr9	104195609	G	A	-0.165177	0.004394799470901489
chr9	104195609	G	C	-0.178516	-0.007120192050933838
chr9	104195609	G	T	-0.22026500000000002	0.00032702088356018066
chr9	104195610	A	C	-0.105351	0.02600562572479248
chr9	104195610	A	G	-0.19298900000000002	0.02078348398208618
chr9	104195610	A	T	-0.467933	0.042330026626586914
chr9	104195611	A	C	-0.21461999999999998	0.0046784281730651855
chr9	104195611	A	G	-0.133891	0.016377657651901245
chr9	104195611	A	T	-0.44401599999999997	-0.011581629514694214
chr9	104195612	A	C	-0.0663611	0.03745952248573303
chr9	104195612	A	G	-0.404995	-0.0033063888549804688
chr9	104195612	A	T	-0.333883	-0.0029488205909729004
chr9	104195613	A	C	0.41851099999999997	0.04166799783706665
chr9	104195613	A	G	-0.00250151	0.03329154849052429
chr9	104195613	A	T	0.070895	0.024423807859420776
chr9	104195614	T	A	-0.042116100000000004	0.04468488693237305
chr9	104195614	T	C	-0.259344	0.023634254932403564
chr9	104195614	T	G	-0.040217199999999995	0.037035226821899414
chr9	104195615	G	A	-0.15088800000000002	0.00021702051162719727
chr9	104195615	G	C	-0.0719396	-5.519390106201172e-05
chr9	104195615	G	T	-0.0705528	-0.023879289627075195
chr9	104195616	A	C	0.187567	0.005526542663574219
chr9	104195616	A	G	-0.291506	0.01824331283569336
chr9	104195616	A	T	-0.0350351	0.018636882305145264
chr9	104195617	T	A	0.213813	0.012594521045684814
chr9	104195617	T	C	0.0163128	0.02560746669769287
chr9	104195617	T	G	0.16346	0.02127861976623535
chr9	104195618	A	C	-0.123011	0.03762274980545044
chr9	104195618	A	G	0.666596	-0.05218243598937988
chr9	104195618	A	T	0.21470799999999998	0.059448808431625366
chr9	104195619	A	C	0.214567	0.01103752851486206
chr9	104195619	A	G	0.465445	0.06397950649261475
chr9	104195619	A	T	-0.25099899999999997	0.019140958786010742
chr9	104195620	T	A	0.387115	0.08254340291023254
chr9	104195620	T	C	-0.0766982	0.025252044200897217
chr9	104195620	T	G	0.00279955	0.06971204280853271
chr9	104195621	T	A	0.176841	0.016621291637420654
chr9	104195621	T	C	-0.2457030000000001	0.04060661792755127
chr9	104195621	T	G	0.273853	0.03199276328086853
chr9	104195622	C	A	-0.397406	0.012863337993621826
chr9	104195622	C	G	0.38654099999999997	0.032859086990356445
chr9	104195622	C	T	-0.32666300000000004	0.014663755893707275
chr9	104195623	A	C	-0.06530520000000001	0.04895585775375366
chr9	104195623	A	G	-0.250967	-0.002992987632751465
chr9	104195623	A	T	0.0006457930000000001	0.01770731806755066
chr9	104195624	A	C	-0.5138010000000001	0.047534018754959106
chr9	104195624	A	G	0.15079800000000002	0.024919241666793823
chr9	104195624	A	T	-0.39910100000000004	-0.008360564708709717
chr9	104195625	A	C	-0.15676500000000002	0.046566009521484375
chr9	104195625	A	G	-0.161072	0.05961102247238159
chr9	104195625	A	T	-0.25564699999999996	0.028493016958236694
chr9	104195626	C	A	-0.277004	-0.04037511348724365
chr9	104195626	C	G	-0.240479	0.00878608226776123
chr9	104195626	C	T	-0.33809	-0.04477548599243164
chr9	104195627	T	A	0.773246	0.07449281215667725
chr9	104195627	T	C	-0.179794	0.03590744733810425
chr9	104195627	T	G	-0.108294	0.018546223640441895
chr9	104195628	A	C	-0.041533600000000004	0.007231295108795166
chr9	104195628	A	G	-0.06676599999999999	0.02925780415534973
chr9	104195628	A	T	-0.203123	-0.01636713743209839
chr9	104195629	A	C	-0.322488	0.027348220348358154
chr9	104195629	A	G	-0.31750500000000004	0.06908518075942993
chr9	104195629	A	T	-0.257728	0.0452844500541687
chr9	104195630	T	A	-0.0786015	-0.006480038166046143
chr9	104195630	T	C	0.159662	0.05411046743392944
chr9	104195630	T	G	-0.252863	0.016073882579803467
chr9	104195631	A	C	-0.12749000000000002	0.022671997547149658
chr9	104195631	A	G	-0.149002	0.014053910970687866
chr9	104195631	A	T	0.052485199999999996	-0.023691028356552124
chr9	104195632	C	A	-0.00181587	0.028293907642364502
chr9	104195632	C	G	-0.0676165	-0.023013055324554443
chr9	104195632	C	T	-0.379081	-0.03838583827018738
chr9	104195633	T	A	-0.268387	-0.06503812968730927
chr9	104195633	T	C	-0.631735	-0.04556238651275635
chr9	104195633	T	G	-0.19215	-0.052032917737960815
chr9	104195634	G	A	-0.39061599999999996	-0.06971420347690582
chr9	104195634	G	C	-0.40526100000000004	-0.11788403987884521
chr9	104195634	G	T	-0.605063	-0.12064822018146515
chr9	104195635	T	A	-0.513796	-0.06754270195960999
chr9	104195635	T	C	-0.6454409999999999	-0.06971493363380432
chr9	104195635	T	G	-0.299975	-0.058978497982025146
chr9	104195636	T	A	-0.5551159999999999	-0.140506312251091
chr9	104195636	T	C	-0.572655	-0.0958833396434784
chr9	104195636	T	G	-0.322439	-0.0707584023475647
chr9	104195637	T	A	-0.51857	-0.06663720309734344
chr9	104195637	T	C	-0.324801	-0.07953453063964844
chr9	104195637	T	G	-0.179802	-0.049354344606399536
chr9	104195638	A	C	-0.558887	-0.024941056966781616
chr9	104195638	A	G	-0.32659299999999997	-0.0406838059425354
chr9	104195638	A	T	-0.673506	-0.1090695858001709
chr9	104195639	C	A	-0.559722	-0.09597918391227722
chr9	104195639	C	G	-0.41526	-0.0972650945186615
chr9	104195639	C	T	-0.701695	-0.10586303472518921
chr9	104195640	A	C	-0.216739	-0.0026747286319732666
chr9	104195640	A	G	-0.525345	-0.06852804124355316
chr9	104195640	A	T	-0.164483	-0.021371960639953613
chr9	104195641	G	A	-0.872266	-0.041790783405303955
chr9	104195641	G	C	0.271279	-0.008920550346374512
chr9	104195641	G	T	-0.029085000000000007	-0.0240442156791687
chr9	104195642	G	A	0.333702	0.004611849784851074
chr9	104195642	G	C	-0.00629915	-0.01634421944618225
chr9	104195642	G	T	0.539369	-0.03611558675765991
chr9	104195643	G	A	-0.00975759	-0.09596537053585052
chr9	104195643	G	C	0.00964207	0.026061683893203735
chr9	104195643	G	T	-0.0075965	-0.06131632626056671
chr9	104195644	A	C	-0.517832	-0.040289878845214844
chr9	104195644	A	G	-0.593202	-0.006947875022888184
chr9	104195644	A	T	-0.633943	0.003369927406311035
chr9	104195645	G	A	-0.881172	-0.10212036967277527
chr9	104195645	G	C	-0.645339	-0.09615528583526611
chr9	104195645	G	T	-0.8780049999999999	-0.128163680434227
chr9	104195646	T	A	-0.73811	-0.06125916540622711
chr9	104195646	T	C	-0.649877	-0.07512244582176208
chr9	104195646	T	G	-0.4863560000000001	-0.060551077127456665
chr9	104195647	T	A	-0.694064	-0.11209961771965027
chr9	104195647	T	C	-0.524034	-0.05351954698562622
chr9	104195647	T	G	-0.152943	-0.07706980407238007
chr9	104195648	A	C	-0.5652	-0.04698002338409424
chr9	104195648	A	G	-0.30346	-0.015346944332122803
chr9	104195648	A	T	-0.5621229999999999	-0.07927343249320984
chr9	104195649	A	C	-0.643216	-0.06927600502967834
chr9	104195649	A	G	-0.574434	-0.12428919970989227
chr9	104195649	A	T	-0.843223	-0.1314852088689804
chr9	104195650	A	C	-0.357281	-0.006243258714675903
chr9	104195650	A	G	-0.364419	-0.08477550745010376
chr9	104195650	A	T	0.259209	0.04692041873931885
chr9	104195651	C	A	-0.3566	-0.05710560083389282
chr9	104195651	C	G	0.319013	0.10942208766937256
chr9	104195651	C	T	-0.0943103	0.021700292825698853
chr9	104195652	T	A	0.45545699999999995	0.02128422260284424
chr9	104195652	T	C	-0.663723	-0.021822333335876465
chr9	104195652	T	G	-0.4866680000000001	-0.00039643049240112305
chr9	104195653	T	A	-0.857775	-0.08289957046508789
chr9	104195653	T	C	-0.5303359999999999	-0.04327887296676636
chr9	104195653	T	G	-0.366098	-0.030130982398986816
chr9	104195654	C	A	-0.767443	-0.10782498121261597
chr9	104195654	C	G	-0.42496999999999996	-0.005306214094161987
chr9	104195654	C	T	1.14824	0.06703987717628479
chr9	104195655	T	A	0.641508	0.1250249147415161
chr9	104195655	T	C	-0.357047	0.035111427307128906
chr9	104195655	T	G	0.027349099999999998	0.031144917011260986
chr9	104195656	A	C	-0.591346	0.028755515813827515
chr9	104195656	A	G	-0.284077	0.014402061700820923
chr9	104195656	A	T	-0.46876999999999996	-0.06165173649787903
chr9	104195657	C	A	-0.747363	-0.049716681241989136
chr9	104195657	C	G	-0.709725	-0.048284173011779785
chr9	104195657	C	T	-0.893284	-0.10327832400798798
chr9	104195658	A	C	0.6199600000000001	0.03987652063369751
chr9	104195658	A	G	-0.7842560000000001	-0.12379679083824158
chr9	104195658	A	T	0.481411	0.06482136249542236
chr9	104195659	G	A	-0.100727	0.00625261664390564
chr9	104195659	G	C	0.253309	0.049040019512176514
chr9	104195659	G	T	0.161842	-0.09105488657951355
chr9	104195660	T	A	0.922966	0.03506791591644287
chr9	104195660	T	C	0.301237	0.016929686069488525
chr9	104195660	T	G	-0.172343	-0.014293879270553589
chr9	104195661	G	A	-0.401616	0.004994392395019531
chr9	104195661	G	C	-0.576362	0.070858895778656
chr9	104195661	G	T	-0.7989069999999999	0.02808135747909546
chr9	104195662	G	A	-0.26414099999999996	0.06584501266479492
chr9	104195662	G	C	-0.559742	0.02719902992248535
chr9	104195662	G	T	-0.758246	0.07274547219276428
chr9	104195663	G	A	-0.953399	-0.07298924028873444
chr9	104195663	G	C	-1.25958	-0.056827008724212646
chr9	104195663	G	T	-0.9687690000000001	-0.051214516162872314
chr9	104195664	A	C	-1.4074799999999998	-0.07778558135032654
chr9	104195664	A	G	0.8902120000000001	0.2956240773200989
chr9	104195664	A	T	0.292404	0.15168219804763794
chr9	104195665	T	A	-1.0277399999999999	-0.06238386034965515
chr9	104195665	T	C	-0.164595	0.15806376934051514
chr9	104195665	T	G	-0.0991284	0.07076966762542725
chr9	104195666	T	A	-1.03138	-0.04368665814399719
chr9	104195666	T	C	1.26271	0.38461577892303467
chr9	104195666	T	G	-0.47967	-0.011079877614974976
chr9	104195667	A	C	-1.18525	-0.15298476815223694
chr9	104195667	A	G	-1.34104	-0.14327675104141235
chr9	104195667	A	T	-1.2898100000000001	-0.1709176003932953
chr9	104195668	A	C	-1.45559	-0.15512390434741974
chr9	104195668	A	G	-1.45923	-0.14500662684440613
chr9	104195668	A	T	-1.26225	-0.21081224083900452
chr9	104195669	A	C	-1.18185	-0.1347474902868271
chr9	104195669	A	G	-1.12642	-0.21123279631137848
chr9	104195669	A	T	-1.37371	-0.13729360699653625
chr9	104195670	G	A	-1.08499	-0.13948118686676025
chr9	104195670	G	C	-1.58388	-0.12487688660621643
chr9	104195670	G	T	-1.2514	-0.16605588793754578
chr9	104195671	G	A	-1.20005	-0.13395096361637115
chr9	104195671	G	C	-1.70862	-0.12280887365341187
chr9	104195671	G	T	-0.825781	-0.061058297753334045
chr9	104195672	T	A	-1.23161	-0.12151692807674408
chr9	104195672	T	C	-1.31116	-0.07515615224838257
chr9	104195672	T	G	-1.09476	-0.09606669843196869
chr9	104195673	C	A	-1.44003	-0.20998987555503845
chr9	104195673	C	G	-1.20076	-0.16275376081466675
chr9	104195673	C	T	-1.0893	-0.08912992477416992
chr9	104195674	T	A	1.30087	0.21231383085250854
chr9	104195674	T	C	-0.39322199999999996	-0.09508401155471802
chr9	104195674	T	G	1.33933	-0.03908023238182068
chr9	104195675	G	A	-0.606334	-0.125767782330513
chr9	104195675	G	C	0.32474200000000003	-0.06224547326564789
chr9	104195675	G	T	0.135028	-0.005640923976898193
chr9	104195676	T	A	-0.11171400000000001	0.034457653760910034
chr9	104195676	T	C	0.011787299999999999	-0.00357818603515625
chr9	104195676	T	G	-0.709334	-0.09646564722061157
chr9	104195677	A	C	-0.0557898	0.018170416355133057
chr9	104195677	A	G	1.4029	0.026845693588256836
chr9	104195677	A	T	0.89023	0.03468167781829834
chr9	104195678	C	A	-0.333961	-0.058238595724105835
chr9	104195678	C	G	-0.394876	-0.0220300555229187
chr9	104195678	C	T	-0.33365500000000003	-0.05146437883377075
chr9	104195679	C	A	-0.4059	-0.003472656011581421
chr9	104195679	C	G	-0.526629	-0.014428794384002686
chr9	104195679	C	T	-0.660742	-0.057882606983184814
chr9	104195680	A	C	-0.841532	-0.032419174909591675
chr9	104195680	A	G	-0.319152	0.012248128652572632
chr9	104195680	A	T	-0.826081	0.029918015003204346
chr9	104195681	C	A	0.117414	0.05542570352554321
chr9	104195681	C	G	-0.20055499999999998	0.08670592308044434
chr9	104195681	C	T	-0.524235	-0.049254000186920166
chr9	104195682	G	A	-0.535687	-0.1183691918849945
chr9	104195682	G	C	-0.661714	-0.18057821691036224
chr9	104195682	G	T	-0.576415	-0.1483859270811081
chr9	104195683	T	A	-1.39211	-0.007469862699508667
chr9	104195683	T	C	-0.0569236	-0.03480648994445801
chr9	104195683	T	G	-0.42155699999999996	-0.012517094612121582
chr9	104195684	T	A	0.38156	0.03013819456100464
chr9	104195684	T	C	0.748197	0.05387800931930542
chr9	104195684	T	G	-0.411617	0.02697575092315674
chr9	104195685	A	C	-0.41355600000000003	-0.032329559326171875
chr9	104195685	A	G	0.541038	0.0718890130519867
chr9	104195685	A	T	0.313075	0.060901105403900146
chr9	104195686	G	A	-0.407488	-0.06890994310379028
chr9	104195686	G	C	-0.39625	-0.07817259430885315
chr9	104195686	G	T	-0.0538938	-0.10187380015850067
chr9	104195687	C	A	-0.325063	-0.004198133945465088
chr9	104195687	C	G	-0.07198589999999999	0.06992733478546143
chr9	104195687	C	T	-0.0767133	0.06858909130096436
chr9	104195688	A	C	-0.21427399999999996	-0.005820363759994507
chr9	104195688	A	G	-0.184774	-0.01764550805091858
chr9	104195688	A	T	-0.11961300000000001	0.018725037574768066
chr9	104195689	C	A	0.104243	-0.15416967868804932
chr9	104195689	C	G	0.019380200000000004	-0.10216465592384338
chr9	104195689	C	T	-0.560034	-0.14483791589736938
chr9	104195690	A	C	-0.287829	-0.12751245498657227
chr9	104195690	A	G	-0.154841	-0.06430825591087341
chr9	104195690	A	T	0.183844	-0.11084643006324768
chr9	104195691	A	C	-0.366088	-0.04419270157814026
chr9	104195691	A	G	0.07233099999999999	0.02300897240638733
chr9	104195691	A	T	-0.387443	-0.11274808645248413
chr9	104195692	A	C	0.060169000000000014	-0.07481583952903748
chr9	104195692	A	G	-0.22745500000000002	-0.08784869313240051
chr9	104195692	A	T	-0.946577	-0.20841673016548157
chr9	104195693	T	A	0.39090199999999997	-0.06798934936523438
chr9	104195693	T	C	0.782213	0.09788990020751953
chr9	104195693	T	G	1.59578	0.38592541217803955
chr9	104195694	G	A	-0.27558499999999997	-0.06606073677539825
chr9	104195694	G	C	-0.359288	-0.18649479746818542
chr9	104195694	G	T	0.054337199999999995	-0.04674085974693298
chr9	104195695	T	A	-0.30761700000000003	-0.06076265871524811
chr9	104195695	T	C	-0.07140139999999999	-0.07593917846679688
chr9	104195695	T	G	-1.00557	-0.0990450531244278
chr9	104195696	C	A	0.178722	-0.12690746784210205
chr9	104195696	C	G	0.12076400000000001	0.0980384349822998
chr9	104195696	C	T	0.0532654	-0.08703258633613586
chr9	104195697	A	C	-0.562419	-0.13385429978370667
chr9	104195697	A	G	0.15549300000000002	-0.09994098544120789
chr9	104195697	A	T	-0.0722753	-0.15925487875938416
chr9	104195698	C	A	1.29677	0.015394806861877441
chr9	104195698	C	G	0.0853892	0.03029555082321167
chr9	104195698	C	T	0.198741	-0.09130522608757019
chr9	104195699	C	A	-0.34628600000000004	-0.18031568825244904
chr9	104195699	C	G	-0.14695899999999998	-0.07870694994926453
chr9	104195699	C	T	-0.0837535	-0.11599379777908325
chr9	104195700	T	A	0.7098399999999999	-0.021926850080490112
chr9	104195700	T	C	-0.4492	-0.11378946900367737
chr9	104195700	T	G	0.090531	-0.015673458576202393
chr9	104195701	C	A	-0.584142	-0.1004779189825058
chr9	104195701	C	G	0.054920699999999996	-0.07959747314453125
chr9	104195701	C	T	-0.183185	-0.047838449478149414
chr9	104195702	T	A	-0.5041329999999999	-0.10712018609046936
chr9	104195702	T	C	-0.387881	0.003414660692214966
chr9	104195702	T	G	-0.69714	-0.03846091032028198
chr9	104195703	C	A	-0.9202969999999999	-0.15736280381679535
chr9	104195703	C	G	-0.906273	0.08494240045547485
chr9	104195703	C	T	-0.383049	0.05221450328826904
chr9	104195704	T	A	-0.233949	0.14281558990478516
chr9	104195704	T	C	-0.46198100000000003	-0.17113575339317322
chr9	104195704	T	G	0.08591010000000003	0.14667177200317383
chr9	104195705	G	A	-1.10083	-0.20665496587753296
chr9	104195705	G	C	-1.34979	-0.2669854760169983
chr9	104195705	G	T	-1.22907	-0.2741236388683319
chr9	104195706	T	A	-1.2329999999999999	-0.2639102041721344
chr9	104195706	T	C	-1.08196	-0.2115124762058258
chr9	104195706	T	G	-1.13057	-0.2394237220287323
chr9	104195707	T	A	-0.8941129999999999	-0.24370603263378143
chr9	104195707	T	C	-1.4775200000000002	-0.2555532157421112
chr9	104195707	T	G	-1.1033899999999999	-0.27480244636535645
chr9	104195708	A	C	-1.29721	-0.29630181193351746
chr9	104195708	A	G	-1.55951	-0.2658085227012634
chr9	104195708	A	T	-1.46221	-0.22248268127441406
chr9	104195709	A	C	-1.1830399999999999	-0.26354748010635376
chr9	104195709	A	G	-0.861218	-0.2771717607975006
chr9	104195709	A	T	-1.16141	-0.28453564643859863
chr9	104195710	T	A	-1.2233399999999999	-0.2535955607891083
chr9	104195710	T	C	-1.3637299999999999	-0.26377689838409424
chr9	104195710	T	G	-1.19564	-0.28525930643081665
chr9	104195711	C	A	-0.339618	-0.12886402010917664
chr9	104195711	C	G	-0.083767	0.008532494306564331
chr9	104195711	C	T	-0.9919819999999999	-0.16598287224769592
chr9	104195712	A	C	-1.40648	-0.29061412811279297
chr9	104195712	A	G	-1.24642	-0.2549237310886383
chr9	104195712	A	T	-1.29324	-0.2608201503753662
chr9	104195713	T	A	-1.22669	-0.19349171221256256
chr9	104195713	T	C	-1.38761	-0.2085530161857605
chr9	104195713	T	G	-1.42288	-0.19323773682117462
chr9	104195714	A	C	0.662017	0.010209619998931885
chr9	104195714	A	G	-1.016	-0.024838507175445557
chr9	104195714	A	T	1.27935	0.5886392593383789
chr9	104195715	A	C	-0.9202170000000001	-0.16999685764312744
chr9	104195715	A	G	-1.12458	-0.0849185585975647
chr9	104195715	A	T	-0.914499	-0.16301465034484863
chr9	104195716	A	C	-0.8203360000000001	0.011681050062179565
chr9	104195716	A	G	-0.7701180000000001	-0.15286865830421448
chr9	104195716	A	T	-1.1246200000000002	-0.16901108622550964
chr9	104195717	A	C	1.29879	0.22579771280288696
chr9	104195717	A	G	-0.883709	-0.027759075164794922
chr9	104195717	A	T	0.269466	-0.020795971155166626
chr9	104195718	C	A	-1.1332200000000001	-0.17800290882587433
chr9	104195718	C	G	-1.1713	-0.16836857795715332
chr9	104195718	C	T	-1.30235	-0.1198691725730896
chr9	104195719	A	C	0.167273	0.09145122766494751
chr9	104195719	A	G	-0.6798	-0.028204649686813354
chr9	104195719	A	T	-0.47834	0.00949925184249878
chr9	104195720	G	A	-0.281467	-0.05767625570297241
chr9	104195720	G	C	-0.725688	-0.05434310436248779
chr9	104195720	G	T	-0.9986209999999999	-0.17709648609161377
chr9	104195721	G	A	0.101923	-0.125629723072052
chr9	104195721	G	C	-0.357693	-0.12729835510253906
chr9	104195721	G	T	-0.44388599999999995	-0.11785601079463959
chr9	104195722	G	A	-0.134207	-0.053125977516174316
chr9	104195722	G	C	-0.0103715	-0.07754412293434143
chr9	104195722	G	T	-0.09171180000000001	0.01735672354698181
chr9	104195723	T	A	-0.564878	0.059953510761260986
chr9	104195723	T	C	-0.476603	0.03651115298271179
chr9	104195723	T	G	-0.35804600000000003	-0.03970715403556824
chr9	104195724	C	A	-0.297168	0.0316920280456543
chr9	104195724	C	G	0.025872700000000002	-0.030265092849731445
chr9	104195724	C	T	0.0316066	-0.0692053884267807
chr9	104195725	A	C	-0.771115	-0.11933635175228119
chr9	104195725	A	G	-0.672056	-0.07168576121330261
chr9	104195725	A	T	-0.91665	-0.18602299690246582
chr9	104195726	C	A	0.222259	0.31074416637420654
chr9	104195726	C	G	0.0970785	0.112887442111969
chr9	104195726	C	T	-0.217381	0.017914950847625732
chr9	104195727	A	C	-0.135434	-0.0051732659339904785
chr9	104195727	A	G	-0.536478	0.03487953543663025
chr9	104195727	A	T	-0.23388699999999998	0.03655058145523071
chr9	104195728	G	A	-0.839327	-0.17808037996292114
chr9	104195728	G	C	-1.253	-0.1726362705230713
chr9	104195728	G	T	-0.823993	-0.14134658873081207
chr9	104195729	G	A	-0.441036	-0.13748054206371307
chr9	104195729	G	C	-0.8671760000000001	-0.13307985663414001
chr9	104195729	G	T	1.0161799999999999	0.19356143474578857
chr9	104195730	C	A	-0.113482	-0.10572588443756104
chr9	104195730	C	G	0.4617270000000001	0.007559150457382202
chr9	104195730	C	T	0.197701	0.19508761167526245
chr9	104195731	C	A	-0.8375239999999999	-0.21064677834510803
chr9	104195731	C	G	-1.21774	-0.1923636794090271
chr9	104195731	C	T	-0.775257	-0.18435487151145935
chr9	104195732	A	C	-1.26675	-0.1292606145143509
chr9	104195732	A	G	-0.863591	-0.13879945874214172
chr9	104195732	A	T	-1.06413	-0.16354292631149292
chr9	104195733	A	C	-1.1914200000000001	-0.07859587669372559
chr9	104195733	A	G	-0.615909	-0.07826834917068481
chr9	104195733	A	T	-0.901278	-0.19876697659492493
chr9	104195734	T	A	0.874424	0.3333086371421814
chr9	104195734	T	C	-0.418042	0.03578072786331177
chr9	104195734	T	G	0.228933	0.18414905667304993
chr9	104195735	G	A	-1.01347	-0.10905353724956512
chr9	104195735	G	C	-1.10584	-0.1708325743675232
chr9	104195735	G	T	-1.01569	-0.13215315341949463
chr9	104195736	T	A	-1.01958	-0.16434425115585327
chr9	104195736	T	C	-0.838623	-0.14869216084480286
chr9	104195736	T	G	-0.540637	-0.12951985001564026
chr9	104195737	T	A	-0.74542	-0.09121745824813843
chr9	104195737	T	C	0.445535	0.050171613693237305
chr9	104195737	T	G	-0.638632	-0.1261160969734192
chr9	104195738	C	A	-1.04114	-0.07647432386875153
chr9	104195738	C	G	-0.8327469999999999	-0.05315616726875305
chr9	104195738	C	T	-0.492867	-0.0019074976444244385
chr9	104195739	A	C	-0.955175	-0.06651651859283447
chr9	104195739	A	G	-0.428203	0.02035200595855713
chr9	104195739	A	T	-0.49074799999999996	-0.08577679097652435
chr9	104195740	C	A	0.0241559	-0.0098133385181427
chr9	104195740	C	G	-0.06590750000000001	-0.04889744520187378
chr9	104195740	C	T	-0.354576	-0.08598774671554565
chr9	104195741	C	A	-0.07448400000000001	-0.027451276779174805
chr9	104195741	C	G	-0.366896	-0.06190165877342224
chr9	104195741	C	T	-0.25701199999999996	-0.06388707458972931
chr9	104195742	A	C	-0.46030699999999997	-0.04341664910316467
chr9	104195742	A	G	0.0344185	-0.0012899041175842285
chr9	104195742	A	T	-0.4835430000000001	-0.04403078556060791
chr9	104195743	C	A	0.220834	-0.04736924171447754
chr9	104195743	C	G	0.221912	-0.030022531747817993
chr9	104195743	C	T	-0.554245	-0.05779018998146057
chr9	104195744	A	C	0.0124205	0.04985231161117554
chr9	104195744	A	G	-0.23685599999999998	0.0455397367477417
chr9	104195744	A	T	-0.0115094	0.031214416027069092
chr9	104195745	A	C	0.029101099999999998	0.03530782461166382
chr9	104195745	A	G	0.229537	-0.002029895782470703
chr9	104195745	A	T	-0.418138	0.04429793357849121
chr9	104195746	G	A	0.303349	-0.05978815257549286
chr9	104195746	G	C	0.0796271	-0.03344428539276123
chr9	104195746	G	T	-0.07916669999999999	-0.051052629947662354
chr9	104195747	G	A	-0.0139524	-0.08585762977600098
chr9	104195747	G	C	0.351371	-0.026324599981307983
chr9	104195747	G	T	0.266585	-0.025980889797210693
chr9	104195748	A	C	0.127958	0.058868199586868286
chr9	104195748	A	G	0.39460500000000004	0.07660958170890808
chr9	104195748	A	T	-0.193892	0.09486517310142517
chr9	104195749	G	A	0.00908197	-0.01729685068130493
chr9	104195749	G	C	-0.23970999999999998	0.024302124977111816
chr9	104195749	G	T	-0.536941	-0.06057298183441162
chr9	104195750	A	C	0.14928699999999998	0.04276609420776367
chr9	104195750	A	G	-0.521158	0.005801379680633545
chr9	104195750	A	T	0.14240799999999998	0.00831747055053711
chr9	104195751	C	A	-0.241081	-0.06654906272888184
chr9	104195751	C	G	-0.278898	-0.030072271823883057
chr9	104195751	C	T	-0.23849800000000002	-0.048334211111068726
chr9	104195752	A	C	-0.273418	0.01549232006072998
chr9	104195752	A	G	-0.26276900000000003	0.03037196397781372
chr9	104195752	A	T	-0.344096	0.006228119134902954
chr9	104195753	G	A	0.0914437	-0.0183413028717041
chr9	104195753	G	C	-0.424558	0.05822557210922241
chr9	104195753	G	T	-0.42570399999999997	-0.014541923999786377
chr9	104195754	G	A	-0.266123	-0.021936893463134766
chr9	104195754	G	C	-0.08146460000000001	0.05006304383277893
chr9	104195754	G	T	-0.23399999999999999	0.01298511028289795
chr9	104195755	A	C	-0.206125	0.012161701917648315
chr9	104195755	A	G	-0.667798	-0.09608599543571472
chr9	104195755	A	T	-0.402393	-0.0358271598815918
chr9	104195756	G	A	-0.193195	-0.056424856185913086
chr9	104195756	G	C	-0.363446	0.0037421584129333496
chr9	104195756	G	T	-0.12903199999999998	-0.01327553391456604
chr9	104195757	G	A	-0.31671900000000003	-0.03508049249649048
chr9	104195757	G	C	-0.129947	-0.057671889662742615
chr9	104195757	G	T	-0.0706302	0.008174657821655273
chr9	104195758	A	C	-0.00484972	0.09862732887268066
chr9	104195758	A	G	0.10663900000000001	0.05651891231536865
chr9	104195758	A	T	0.338014	0.07316029071807861
chr9	104195759	C	A	-0.28271999999999997	-0.00469854474067688
chr9	104195759	C	G	-0.31931	-0.09327010810375214
chr9	104195759	C	T	-0.126521	-0.060589537024497986
chr9	104195760	A	C	-1.28926	-0.13312380015850067
chr9	104195760	A	G	-0.19628900000000002	0.059759438037872314
chr9	104195760	A	T	-0.012884799999999998	-0.04249238967895508
chr9	104195761	A	C	-0.330959	0.036649107933044434
chr9	104195761	A	G	-0.0816936	0.07130274176597595
chr9	104195761	A	T	-0.108976	-0.016268640756607056
chr9	104195762	C	A	0.125586	0.044169068336486816
chr9	104195762	C	G	0.258859	0.06690904498100281
chr9	104195762	C	T	0.053538699999999995	0.02856767177581787
chr9	104195763	C	A	-0.0551118	0.055636584758758545
chr9	104195763	C	G	-0.0956715	0.13442647457122803
chr9	104195763	C	T	-0.218403	-0.00633692741394043
chr9	104195764	T	A	-0.0706443	0.053688645362854004
chr9	104195764	T	C	0.256369	0.05414944887161255
chr9	104195764	T	G	0.231393	0.07531726360321045
chr9	104195765	G	A	-0.174368	-0.008794516324996948
chr9	104195765	G	C	-0.0174443	0.04861345887184143
chr9	104195765	G	T	-0.30243200000000003	0.10377651453018188
chr9	104195766	G	A	-0.252763	-0.009761631488800049
chr9	104195766	G	C	-0.475945	0.05756106972694397
chr9	104195766	G	T	0.0148255	0.040118247270584106
chr9	104195767	G	A	0.29498	0.06283953785896301
chr9	104195767	G	C	-0.176156	0.17401856184005737
chr9	104195767	G	T	-0.108622	0.07392990589141846
chr9	104195768	A	C	0.283857	0.11100941896438599
chr9	104195768	A	G	0.09837439999999999	0.010394155979156494
chr9	104195768	A	T	0.40126100000000003	0.16968470811843872
chr9	104195769	T	A	-0.017481299999999998	0.06671649217605591
chr9	104195769	T	C	0.485058	0.11431765556335449
chr9	104195769	T	G	0.256992	0.11739403009414673
chr9	104195770	G	A	0.192003	0.06266918778419495
chr9	104195770	G	C	0.164658	0.07389885187149048
chr9	104195770	G	T	0.0357783	0.0015761256217956543
chr9	104195771	G	A	1.13266	0.033067554235458374
chr9	104195771	G	C	-0.107418	-0.0061203837394714355
chr9	104195771	G	T	0.153646	0.016029417514801025
chr9	104195772	G	A	-0.466341	-0.027589857578277588
chr9	104195772	G	C	-0.07367660000000001	0.008156836032867432
chr9	104195772	G	T	-0.0410094	0.09560954570770264
chr9	104195773	T	A	0.639735	0.008500128984451294
chr9	104195773	T	C	-0.0672163	0.022420644760131836
chr9	104195773	T	G	-0.00601337	-0.02016773819923401
chr9	104195774	A	C	0.0072425	0.008513808250427246
chr9	104195774	A	G	-0.12245199999999999	0.006063729524612427
chr9	104195774	A	T	-0.129653	0.014877378940582275
chr9	104195775	A	C	-0.24175	-0.02763843536376953
chr9	104195775	A	G	-0.13564400000000001	-0.0009195208549499512
chr9	104195775	A	T	-0.0562206	0.04963892698287964
chr9	104195776	T	A	-0.0649873	-0.008466184139251709
chr9	104195776	T	C	-0.127788	0.006356537342071533
chr9	104195776	T	G	0.12128399999999999	0.08259379863739014
chr9	104195777	G	A	-0.0981801	0.008930504322052002
chr9	104195777	G	C	-0.112153	0.03472369909286499
chr9	104195777	G	T	0.0488662	0.03309887647628784
chr9	104195778	A	C	0.0711741	0.05186280608177185
chr9	104195778	A	G	-0.265853	0.033992767333984375
chr9	104195778	A	T	-0.211211	-0.00013893842697143555
chr9	104195779	C	A	-0.0258772	-0.010204434394836426
chr9	104195779	C	G	-0.0682543	0.01940065622329712
chr9	104195779	C	T	-0.31451599999999996	0.04918825626373291
chr9	104195780	A	C	-0.24642199999999997	0.05022841691970825
chr9	104195780	A	G	-0.173774	-0.009469032287597656
chr9	104195780	A	T	0.4951930000000001	0.050433993339538574
chr9	104195781	A	C	0.31998000000000004	0.04269832372665405
chr9	104195781	A	G	-0.105277	0.018802374601364136
chr9	104195781	A	T	-0.038833	-0.010794997215270996
chr9	104195782	A	C	-0.21645999999999999	-0.008557617664337158
chr9	104195782	A	G	-0.188727	-0.01187831163406372
chr9	104195782	A	T	-0.318517	-0.03323003649711609
chr9	104195783	G	A	-0.194726	0.010139793157577515
chr9	104195783	G	C	0.4888050000000001	0.07690489292144775
chr9	104195783	G	T	0.3743260000000001	0.04893726110458374
chr9	104195784	A	C	0.9190440000000001	0.05449271202087402
chr9	104195784	A	G	-0.029133799999999998	0.027928322553634644
chr9	104195784	A	T	0.39161999999999997	0.0723673403263092
chr9	104195785	A	C	0.139468	0.012227863073348999
chr9	104195785	A	G	-0.107084	0.0340021550655365
chr9	104195785	A	T	0.1519	0.08096593618392944
chr9	104195786	C	A	-0.0707755	-0.02311885356903076
chr9	104195786	C	G	-0.22933699999999999	-0.03518253564834595
chr9	104195786	C	T	-0.248693	0.0008116960525512695
chr9	104195787	G	A	-0.0614727	-0.0038295984268188477
chr9	104195787	G	C	-0.20500500000000002	-0.008752048015594482
chr9	104195787	G	T	0.16809300000000002	0.019418060779571533
chr9	104195788	A	C	-0.182909	0.009428262710571289
chr9	104195788	A	G	-0.0008147460000000001	0.007293105125427246
chr9	104195788	A	T	-0.0605764	0.00890439748764038
chr9	104195789	T	A	-0.26010900000000003	-0.036776721477508545
chr9	104195789	T	C	-0.16681500000000002	-0.027757585048675537
chr9	104195789	T	G	0.0763766	-0.009903579950332642
chr9	104195790	T	A	-0.41016400000000003	-0.019164681434631348
chr9	104195790	T	C	-0.31071	-0.018907487392425537
chr9	104195790	T	G	-0.653845	0.007106214761734009
chr9	104195791	T	A	-0.30580100000000005	-0.0123080313205719
chr9	104195791	T	C	0.253678	-0.017061501741409302
chr9	104195791	T	G	-0.199628	0.03913092613220215
chr9	104195792	C	A	-0.273923	0.005441486835479736
chr9	104195792	C	G	-0.059469100000000004	0.018331855535507202
chr9	104195792	C	T	-0.26422399999999996	-0.02384406328201294
chr9	104195793	C	A	-0.207333	0.0027356743812561035
chr9	104195793	C	G	-0.337063	0.0060693323612213135
chr9	104195793	C	T	-0.013639600000000002	0.0059514641761779785
chr9	104195794	G	A	-0.320833	-0.011101484298706055
chr9	104195794	G	C	-0.208788	0.026316583156585693
chr9	104195794	G	T	-0.4746260000000001	-0.0036368370056152344
chr9	104195795	T	A	-0.17645	-0.015710651874542236
chr9	104195795	T	C	0.0707937	-0.006249457597732544
chr9	104195795	T	G	0.211729	-0.01616227626800537
chr9	104195796	A	C	0.200981	0.013132661581039429
chr9	104195796	A	G	0.0254702	-0.004504978656768799
chr9	104195796	A	T	-0.011295600000000001	0.002263963222503662
chr9	104195797	C	A	0.221584	0.01572328805923462
chr9	104195797	C	G	-0.27176500000000003	0.0092831552028656
chr9	104195797	C	T	-0.0990857	-0.023597240447998047
chr9	104195798	T	A	-0.10695299999999999	-0.019354134798049927
chr9	104195798	T	C	-0.19229100000000002	-0.022191524505615234
chr9	104195798	T	G	-0.048628199999999996	0.007819652557373047
chr9	104195799	C	A	-0.12668800000000002	0.004488885402679443
chr9	104195799	C	G	-0.037820400000000004	0.013899147510528564
chr9	104195799	C	T	-0.23771199999999998	-0.002046138048171997
chr9	104195800	C	A	-0.0338778	0.006425142288208008
chr9	104195800	C	G	-0.0887825	0.003140568733215332
chr9	104195800	C	T	0.016618099999999997	-0.0011286139488220215
chr9	104195801	T	A	0.0879451	0.0177423357963562
chr9	104195801	T	C	0.0052337	-0.005413025617599487
chr9	104195801	T	G	-0.28223899999999996	-0.008123964071273804
chr9	104195802	A	C	-0.0222238	0.004840224981307983
chr9	104195802	A	G	0.0500255	0.004443377256393433
chr9	104195802	A	T	-0.203118	-0.0012864470481872559
chr9	104195803	A	C	0.0804772	0.006307691335678101
chr9	104195803	A	G	0.0970201	0.04298532009124756
chr9	104195803	A	T	-0.16262100000000002	-0.020318984985351562
chr9	104195804	G	A	-0.189437	-0.0003954768180847168
chr9	104195804	G	C	-0.256678	0.010883986949920654
chr9	104195804	G	T	-0.10665899999999999	-0.02585148811340332
chr9	104195805	C	A	-0.384893	-0.0060444176197052
chr9	104195805	C	G	-0.141491	-0.0035748183727264404
chr9	104195805	C	T	-0.214168	-0.010564804077148438
chr9	104195806	C	A	-0.6361	-0.06370773911476135
chr9	104195806	C	G	-0.09441419999999999	-0.010954290628433228
chr9	104195806	C	T	-0.164276	-0.014969170093536377
chr9	104195807	T	A	-0.0206938	0.0015079379081726074
chr9	104195807	T	C	-0.138179	-0.022781848907470703
chr9	104195807	T	G	-0.111329	-0.01305001974105835
chr9	104195808	C	A	-0.386402	-0.02120298147201538
chr9	104195808	C	G	-0.0701821	-0.0034286677837371826
chr9	104195808	C	T	-0.106137	0.018989086151123047
chr9	104195809	T	A	-0.36283899999999997	-0.021599233150482178
chr9	104195809	T	C	-0.22557399999999997	-0.018215417861938477
chr9	104195809	T	G	-0.100381	-0.012901484966278076
chr9	104195810	G	A	-0.027222700000000002	-0.02866998314857483
chr9	104195810	G	C	-0.46731300000000003	-0.009379267692565918
chr9	104195810	G	T	-0.316837	-0.033294618129730225
chr9	104195811	C	A	-0.017983700000000002	-0.010474324226379395
chr9	104195811	C	G	-0.050517800000000015	-0.016276806592941284
chr9	104195811	C	T	-0.00895568	-0.007028460502624512
chr9	104195812	T	A	-0.21703699999999998	-0.006444334983825684
chr9	104195812	T	C	-0.00334528	0.01822596788406372
chr9	104195812	T	G	-0.15856099999999998	-0.01739668846130371
chr9	104195813	C	A	-0.275408	-0.017197728157043457
chr9	104195813	C	G	-0.156772	-0.018316417932510376
chr9	104195813	C	T	-0.06647460000000001	-0.012899518013000488
chr9	104195814	T	A	0.00040847199999999995	-0.010172486305236816
chr9	104195814	T	C	-0.180503	-0.010097414255142212
chr9	104195814	T	G	-0.0720677	-0.012706071138381958
chr9	104195815	C	A	-0.186674	-0.003142416477203369
chr9	104195815	C	G	-0.16968699999999998	-0.008504271507263184
chr9	104195815	C	T	0.0428175	-0.009242236614227295
chr9	104195816	T	A	0.0723529	0.0018747448921203613
chr9	104195816	T	C	-0.19514600000000001	4.076957702636719e-05
chr9	104195816	T	G	-0.0068077	-0.01572158932685852
chr9	104195817	C	A	-0.48334499999999997	-0.018682539463043213
chr9	104195817	C	G	0.00322507	-0.004820704460144043
chr9	104195817	C	T	-0.139158	-0.013004213571548462
chr9	104195818	A	C	0.032817800000000015	-0.005852997303009033
chr9	104195818	A	G	0.036818000000000004	-0.010324269533157349
chr9	104195818	A	T	-0.135828	0.008706748485565186
chr9	104195819	G	A	-0.356246	-0.015462517738342285
chr9	104195819	G	C	-0.424097	-0.019440650939941406
chr9	104195819	G	T	-0.31143699999999996	-0.018533051013946533
chr9	104195820	A	C	-0.0356627	0.0032726824283599854
chr9	104195820	A	G	-0.12623099999999998	0.017815440893173218
chr9	104195820	A	T	-0.12218299999999999	-0.0014698505401611328
chr9	104195821	T	A	-0.186597	0.01180487871170044
chr9	104195821	T	C	-0.148504	-0.005872219800949097
chr9	104195821	T	G	-0.120119	0.0027034878730773926
chr9	104195822	C	A	-0.19931400000000002	-0.000466763973236084
chr9	104195822	C	G	-0.437284	-0.010428279638290405
chr9	104195822	C	T	0.033505	-0.007881879806518555
chr9	104195823	T	A	-0.0826485	-0.0030975341796875
chr9	104195823	T	C	-0.07925800000000001	-0.0137043297290802
chr9	104195823	T	G	-0.0705267	-0.017274945974349976
chr9	104195824	C	A	-0.128192	-0.005650728940963745
chr9	104195824	C	G	-0.0447675	-0.0027835965156555176
chr9	104195824	C	T	0.0702925	-0.006109476089477539
chr9	104195825	A	C	-0.107526	0.004009664058685303
chr9	104195825	A	G	0.00927675	0.0069023072719573975
chr9	104195825	A	T	-0.150202	-0.0005776882171630859
chr9	104195826	A	C	-0.08118710000000001	-0.0035294294357299805
chr9	104195826	A	G	-0.0758242	0.008228003978729248
chr9	104195826	A	T	-0.078266	0.007877886295318604
chr9	104195827	G	A	-0.03210759999999998	-0.025273144245147705
chr9	104195827	G	C	-0.11315499999999999	-0.02809247374534607
chr9	104195827	G	T	-0.170693	-0.02336055040359497
chr9	104195828	C	A	-0.0461337	-0.029428601264953613
chr9	104195828	C	G	0.0121442	-0.017761170864105225
chr9	104195828	C	T	0.0175361	-0.02061721682548523
