## Supplementary Table 4 for "DeepArk: modeling *cis*-regulatory codes of model species with deep learning"

### Sheet: Sheet1
species	index	accession	training_genome	assay_target_class	assay_target	biosample_type_class	biosample_type	treatment	mutation
Caenorhabditis elegans	34	SRX059242	ce10	TFs and others	sdc-3	Larvae	L3	None	None
Caenorhabditis elegans	46	SRX063960	ce10	TFs and others	dpy-27	Larvae	L3	None	None
Caenorhabditis elegans	150	SRX212235	ce10	TFs and others	dpy-27	Embryo	Embryos	None	None
Caenorhabditis elegans	184	SRX2228847	ce10	TFs and others	sdc-2	Embryo	Mixed embryo	None	None
Caenorhabditis elegans	185	SRX2228848	ce10	TFs and others	sdc-2	Embryo	Mixed embryo	None	None
Caenorhabditis elegans	186	SRX2228849	ce10	TFs and others	sdc-2	Embryo	Mixed embryo	None	None
Caenorhabditis elegans	187	SRX2228850	ce10	TFs and others	sdc-2	Embryo	Mixed embryo	None	None
Caenorhabditis elegans	188	SRX2228851	ce10	TFs and others	sdc-2	Embryo	Mixed embryo	None	None
Caenorhabditis elegans	189	SRX2228852	ce10	TFs and others	sdc-3	Embryo	Mixed embryo	None	None
Caenorhabditis elegans	190	SRX2228853	ce10	TFs and others	sdc-3	Embryo	Mixed embryo	None	None
Caenorhabditis elegans	191	SRX2228854	ce10	TFs and others	sdc-3	Embryo	Mixed embryo	None	None
Caenorhabditis elegans	192	SRX2228855	ce10	TFs and others	sdc-3	Embryo	Mixed embryo	None	None
Caenorhabditis elegans	193	SRX2228856	ce10	TFs and others	sdc-3	Embryo	Mixed embryo	None	None
Caenorhabditis elegans	194	SRX2228857	ce10	TFs and others	dpy-30	Embryo	Mixed embryo	None	None
Caenorhabditis elegans	195	SRX2228858	ce10	TFs and others	dpy-30	Embryo	Mixed embryo	None	None
Caenorhabditis elegans	196	SRX2228860	ce10	TFs and others	dpy-30	Embryo	Mixed embryo	None	None
Caenorhabditis elegans	197	SRX2228861	ce10	TFs and others	dpy-30	Embryo	Mixed embryo	None	None
Caenorhabditis elegans	198	SRX2228862	ce10	TFs and others	dpy-27	Embryo	Mixed embryo	None	None
Caenorhabditis elegans	206	SRX2228875	ce10	TFs and others	sdc-2	Embryo	Mixed embryo	None	None
Caenorhabditis elegans	207	SRX2228876	ce10	TFs and others	sdc-2	Embryo	Mixed embryo	None	None
Caenorhabditis elegans	208	SRX2228877	ce10	TFs and others	sdc-2	Embryo	Mixed embryo	None	None
Caenorhabditis elegans	209	SRX2228878	ce10	TFs and others	dpy-27	Embryo	Mixed embryo	None	None
Caenorhabditis elegans	210	SRX2228879	ce10	TFs and others	dpy-27	Embryo	Mixed embryo	None	None
Caenorhabditis elegans	211	SRX2228880	ce10	TFs and others	dpy-27	Embryo	Mixed embryo	None	None
Caenorhabditis elegans	212	SRX2228881	ce10	TFs and others	sdc-3	Embryo	Mixed embryo	None	None
Caenorhabditis elegans	213	SRX2228882	ce10	TFs and others	sdc-3	Embryo	Mixed embryo	None	None
Caenorhabditis elegans	214	SRX2228883	ce10	TFs and others	sdc-3	Embryo	Mixed embryo	None	None
Caenorhabditis elegans	215	SRX2228884	ce10	TFs and others	sdc-3	Embryo	Mixed embryo	None	None
Caenorhabditis elegans	216	SRX2228885	ce10	TFs and others	dpy-27	Embryo	Mixed embryo	None	None
Caenorhabditis elegans	217	SRX2228887	ce10	TFs and others	dpy-27	Embryo	Mixed embryo	None	None
Caenorhabditis elegans	218	SRX2228888	ce10	TFs and others	dpy-27	Embryo	Mixed embryo	None	None
Caenorhabditis elegans	219	SRX2228889	ce10	TFs and others	dpy-27	Embryo	Mixed embryo	None	None
Caenorhabditis elegans	220	SRX2228890	ce10	TFs and others	dpy-27	Embryo	Mixed embryo	None	None
Caenorhabditis elegans	221	SRX2228891	ce10	TFs and others	dpy-27	Embryo	Mixed embryo	None	None
Caenorhabditis elegans	222	SRX2228892	ce10	TFs and others	dpy-27	Embryo	Mixed embryo	None	None
Caenorhabditis elegans	268	SRX257650	ce10	TFs and others	dpy-26	Embryo	Embryos	None	None
Caenorhabditis elegans	269	SRX257652	ce10	TFs and others	dpy-26	Embryo	Embryos	None	None
Caenorhabditis elegans	270	SRX257653	ce10	TFs and others	dpy-26	Embryo	Embryos	None	None
Caenorhabditis elegans	271	SRX257655	ce10	TFs and others	dpy-26	Embryo	Embryos	None	None
Caenorhabditis elegans	272	SRX257656	ce10	TFs and others	dpy-26	Embryo	Embryos	None	None
Caenorhabditis elegans	273	SRX257657	ce10	TFs and others	dpy-27	Embryo	Embryos	None	None
Caenorhabditis elegans	274	SRX257661	ce10	TFs and others	dpy-28	Embryo	Embryos	None	None
Caenorhabditis elegans	282	SRX257663	ce10	TFs and others	dpy-28	Embryo	Embryos	None	None
Caenorhabditis elegans	293	SRX257664	ce10	TFs and others	dpy-28	Embryo	Embryos	None	None
Caenorhabditis elegans	319	SRX257676	ce10	TFs and others	mix-1	Embryo	Embryos	None	None
Caenorhabditis elegans	721	SRX495011	ce10	TFs and others	dpy-30	Embryo	Mixed embryo	None	None
Caenorhabditis elegans	723	SRX495019	ce10	TFs and others	sdc-1	Embryo	Mixed embryo	None	None
Caenorhabditis elegans	724	SRX495020	ce10	TFs and others	sdc-1	Embryo	Mixed embryo	None	None
Caenorhabditis elegans	739	SRX495060	ce10	TFs and others	dpy-26	Embryo	Mixed embryo	None	None
Caenorhabditis elegans	746	SRX495075	ce10	TFs and others	dpy-26	Embryo	Mixed embryo	None	None
Caenorhabditis elegans	750	SRX495087	ce10	TFs and others	dpy-28	Embryo	Mixed embryo	None	None
Caenorhabditis elegans	779	SRX657409	ce10	TFs and others	sdc-3	Larvae	L1	None	None
Caenorhabditis elegans	780	SRX657411	ce10	TFs and others	sdc-3	Embryo	Mixed embryo	None	sdc-2 (y93)
Caenorhabditis elegans	802	SRX982060	ce10	TFs and others	dpy-27	Embryo	Embryos	None	None
Caenorhabditis elegans	803	SRX982061	ce10	TFs and others	dpy-27	Embryo	Embryos	None	None
Caenorhabditis elegans	804	SRX982062	ce10	TFs and others	dpy-27	Embryo	Embryos	None	None
Caenorhabditis elegans	805	SRX982063	ce10	TFs and others	dpy-27	Embryo	Embryos	None	None
Caenorhabditis elegans	806	SRX982064	ce10	TFs and others	dpy-27	Embryo	Embryos	None	None
Caenorhabditis elegans	807	SRX982065	ce10	TFs and others	dpy-27	Larvae	L3	None	None
Caenorhabditis elegans	808	SRX982066	ce10	TFs and others	dpy-27	Larvae	L3	None	None
Caenorhabditis elegans	809	SRX982067	ce10	TFs and others	dpy-27	Adult	Young adult	None	None
Caenorhabditis elegans	810	SRX982068	ce10	TFs and others	dpy-27	Adult	Young adult	None	None
