## Supplementary Table 6 for "DeepArk: modeling *cis*-regulatory codes of model species with deep learning"

### Sheet: Sheet1
Chromosome	Position	Reference allele	Full reference allele (- strand)	Measured allele	Full measured allele (- strand)	Replicate	Total transcriptional output
chr3R	26882886	CTT	CAGGAAG	GTA	CAGGTAC	1	188920000
chr3R	26882886	CTT	CAGGAAG	GTA	CAGGTAC	2	148350000
chr3R	26882886	CTT	CAGGAAG	GTA	CAGGTAC	3	142100000
chr3R	26882886	CTT	CAGGAAG	CTA	CAGGTAG	1	211860000
chr3R	26882886	CTT	CAGGAAG	CTA	CAGGTAG	2	190220000
chr3R	26882886	CTT	CAGGAAG	CTA	CAGGTAG	3	198520000
chr3R	26882886	CTT	CAGGAAG	CTG	CAGGCAG	1	179440000
chr3R	26882886	CTT	CAGGAAG	CTG	CAGGCAG	2	139520000
chr3R	26882886	CTT	CAGGAAG	CTG	CAGGCAG	3	113280000
chr3R	26882886	CTT	CAGGAAG	CTT	CAGGAAG	1	95009000
chr3R	26882886	CTT	CAGGAAG	CTT	CAGGAAG	2	77250000
chr3R	26882886	CTT	CAGGAAG	CTT	CAGGAAG	3	105560000
