## Supplementary Table 7 for "DeepArk: modeling *cis*-regulatory codes of model species with deep learning"

### Sheet: Sheet1
accession	genome	assay_target_class	assay_target	biosample_type_class	biosample_type	treatment	mutation	publication_doi	accession (Danio rerio)	training_genome (Danio rerio)	assay_target_class (Danio rerio)	assay_target (Danio rerio)	biosample_type_class (Danio rerio)	biosample_type (Danio rerio)	treatment (Danio rerio)	mutation (Danio rerio)	auc_roc	auc_prc	n_positive_test_examples
SRR6245302	oryLat2	Chromatin	ATAC-seq	whole organism	St. 25	None	None	10.1038/s41586-018-0734-6	DCD000395SQ	danRer11	Chromatin	ATAC-seq	whole organism	whole organism, 1d post-fertilization, Prim-5 stage	None	None	0.9376589293603339	0.43353765844566383	24746.0
SRR6245302	oryLat2	Chromatin	ATAC-seq	whole organism	St. 25	None	None	10.1038/s41586-018-0734-6	DCD003173SQ	danRer11	Chromatin	ATAC-seq	whole organism	whole organism, 1d post-fertilization, Prim-5 stage	None	Tg(fli1a:egfp)y1, GFP-positive nuclei	0.9329431958946712	0.37611307614415856	24746.0
SRR6245302	oryLat2	Chromatin	ATAC-seq	whole organism	St. 25	None	None	10.1038/s41586-018-0734-6	DCD003174SQ	danRer11	Chromatin	ATAC-seq	whole organism	whole organism, 1d post-fertilization, Prim-5 stage	None	Tg(fli1a:egfp)y1, GFP-negative nuclei	0.9342245093967543	0.41795889140530434	24746.0
SRR6245302	oryLat2	Chromatin	ATAC-seq	whole organism	St. 25	None	None	10.1038/s41586-018-0734-6	DCD003175SQ	danRer11	Chromatin	ATAC-seq	whole organism	whole organism, 1d post-fertilization, Prim-5 stage	None	Tg(fli1a:egfp)y1, GFP-negative nuclei	0.9345016699805557	0.41669370808797124	24746.0
SRR6245302	oryLat2	Chromatin	ATAC-seq	whole organism	St. 25	None	None	10.1038/s41586-018-0734-6	DCD003179SQ	danRer11	Chromatin	ATAC-seq	whole organism	whole organism, 1d post-fertilization, Prim-5 stage	None	Tg(fli1a:egfp)y1, GFP-positive nuclei	0.9195156711972488	0.3505102412331381	24746.0
SRR6245303	oryLat2	Chromatin	ATAC-seq	whole organism	St. 25	None	None	10.1038/s41586-018-0734-6	DCD000395SQ	danRer11	Chromatin	ATAC-seq	whole organism	whole organism, 1d post-fertilization, Prim-5 stage	None	None	0.9351379179567765	0.4360490607033431	26013.0
SRR6245303	oryLat2	Chromatin	ATAC-seq	whole organism	St. 25	None	None	10.1038/s41586-018-0734-6	DCD003173SQ	danRer11	Chromatin	ATAC-seq	whole organism	whole organism, 1d post-fertilization, Prim-5 stage	None	Tg(fli1a:egfp)y1, GFP-positive nuclei	0.9299900557661136	0.375449669604882	26013.0
SRR6245303	oryLat2	Chromatin	ATAC-seq	whole organism	St. 25	None	None	10.1038/s41586-018-0734-6	DCD003174SQ	danRer11	Chromatin	ATAC-seq	whole organism	whole organism, 1d post-fertilization, Prim-5 stage	None	Tg(fli1a:egfp)y1, GFP-negative nuclei	0.9317661448033455	0.4197949225338323	26013.0
SRR6245303	oryLat2	Chromatin	ATAC-seq	whole organism	St. 25	None	None	10.1038/s41586-018-0734-6	DCD003175SQ	danRer11	Chromatin	ATAC-seq	whole organism	whole organism, 1d post-fertilization, Prim-5 stage	None	Tg(fli1a:egfp)y1, GFP-negative nuclei	0.931959857949449	0.4180353461073724	26013.0
SRR6245303	oryLat2	Chromatin	ATAC-seq	whole organism	St. 25	None	None	10.1038/s41586-018-0734-6	DCD003179SQ	danRer11	Chromatin	ATAC-seq	whole organism	whole organism, 1d post-fertilization, Prim-5 stage	None	Tg(fli1a:egfp)y1, GFP-positive nuclei	0.9155690282548947	0.34799231592820934	26013.0
SRR6245304	oryLat2	Chromatin	ATAC-seq	whole organism	St. 32	None	None	10.1038/s41586-018-0734-6	DCD003079SQ	danRer11	Chromatin	ATAC-seq	whole organism	whole organism, 2d post-fertilization, Long-pec stage	None	None	0.9385225538044346	0.45121381417086015	29605.0
SRR6245304	oryLat2	Chromatin	ATAC-seq	whole organism	St. 32	None	None	10.1038/s41586-018-0734-6	DCD003088SQ	danRer11	Chromatin	ATAC-seq	whole organism	whole organism, 2d post-fertilization, Long-pec stage	None	None	0.9398786701476054	0.4528891012579262	29605.0
SRR6245305	oryLat2	Chromatin	ATAC-seq	whole organism	St. 32	None	None	10.1038/s41586-018-0734-6	DCD003079SQ	danRer11	Chromatin	ATAC-seq	whole organism	whole organism, 2d post-fertilization, Long-pec stage	None	None	0.9358735668324769	0.47344876872857855	30575.0
SRR6245305	oryLat2	Chromatin	ATAC-seq	whole organism	St. 32	None	None	10.1038/s41586-018-0734-6	DCD003088SQ	danRer11	Chromatin	ATAC-seq	whole organism	whole organism, 2d post-fertilization, Long-pec stage	None	None	0.9379261925017255	0.47599444859626944	30575.0
SRR6012518	oryLat2	Chromatin	ATAC-seq	whole organism	blastula	None	None	10.1186/s13072-017-0152-2	DCD003082SQ	danRer11	Chromatin	ATAC-seq	whole organism	whole organism, 4.33h post-fertilization, Dome stage	None	None	0.8920140212024841	0.2348635688543738	8027.0
SRR6012518	oryLat2	Chromatin	ATAC-seq	whole organism	blastula	None	None	10.1186/s13072-017-0152-2	DCD003084SQ	danRer11	Chromatin	ATAC-seq	whole organism	whole organism, 4.33h post-fertilization, Dome stage	None	None	0.8901281729592059	0.23179045106941298	8027.0
SRR6245296	oryLat2	Chromatin	ATAC-seq	whole organism	St. 11	None	None	10.1038/s41586-018-0734-6	DCD003082SQ	danRer11	Chromatin	ATAC-seq	whole organism	whole organism, 4.33h post-fertilization, Dome stage	None	None	0.9183272975878242	0.29600677319797153	8089.0
SRR6245296	oryLat2	Chromatin	ATAC-seq	whole organism	St. 11	None	None	10.1038/s41586-018-0734-6	DCD003084SQ	danRer11	Chromatin	ATAC-seq	whole organism	whole organism, 4.33h post-fertilization, Dome stage	None	None	0.9147779176586457	0.30030686531279893	8089.0
SRR6245297	oryLat2	Chromatin	ATAC-seq	whole organism	St. 11	None	None	10.1038/s41586-018-0734-6	DCD003082SQ	danRer11	Chromatin	ATAC-seq	whole organism	whole organism, 4.33h post-fertilization, Dome stage	None	None	0.8912965549463951	0.25574850420548767	6369.0
SRR6245297	oryLat2	Chromatin	ATAC-seq	whole organism	St. 11	None	None	10.1038/s41586-018-0734-6	DCD003084SQ	danRer11	Chromatin	ATAC-seq	whole organism	whole organism, 4.33h post-fertilization, Dome stage	None	None	0.885798962431418	0.25548010866876025	6369.0
SRR6245298	oryLat2	Chromatin	ATAC-seq	whole organism	St. 13	None	None	10.1038/s41586-018-0734-6	DCD003087SQ	danRer11	Chromatin	ATAC-seq	whole organism	whole organism, 6h post-fertilization, Shield stage	None	None	0.9214724958379849	0.3390847361381709	17828.0
SRR6245298	oryLat2	Chromatin	ATAC-seq	whole organism	St. 13	None	None	10.1038/s41586-018-0734-6	DCD003090SQ	danRer11	Chromatin	ATAC-seq	whole organism	whole organism, 6h post-fertilization, Shield stage	None	None	0.921368713848028	0.34459365382260093	17828.0
SRR6245299	oryLat2	Chromatin	ATAC-seq	whole organism	St. 13	None	None	10.1038/s41586-018-0734-6	DCD003087SQ	danRer11	Chromatin	ATAC-seq	whole organism	whole organism, 6h post-fertilization, Shield stage	None	None	0.9171077428577915	0.28658788709430694	9358.0
SRR6245299	oryLat2	Chromatin	ATAC-seq	whole organism	St. 13	None	None	10.1038/s41586-018-0734-6	DCD003090SQ	danRer11	Chromatin	ATAC-seq	whole organism	whole organism, 6h post-fertilization, Shield stage	None	None	0.9162135338043745	0.2938953440456663	9358.0
SRR6245300	oryLat2	Chromatin	ATAC-seq	whole organism	St. 19	None	None	10.1038/s41586-018-0734-6	DCD003092SQ	danRer11	Chromatin	ATAC-seq	whole organism	whole organism, 12h post-fertilization, 5-9 somites stage	None	None	0.9435886723945117	0.4545929549001043	28327.0
SRR6245300	oryLat2	Chromatin	ATAC-seq	whole organism	St. 19	None	None	10.1038/s41586-018-0734-6	DCD003096SQ	danRer11	Chromatin	ATAC-seq	whole organism	whole organism, 12h post-fertilization, 5-9 somites stage	None	None	0.9429152559689471	0.45617807472450095	28327.0
SRR6245301	oryLat2	Chromatin	ATAC-seq	whole organism	St. 19	None	None	10.1038/s41586-018-0734-6	DCD003092SQ	danRer11	Chromatin	ATAC-seq	whole organism	whole organism, 12h post-fertilization, 5-9 somites stage	None	None	0.9429755255910615	0.46009035281993704	28184.0
SRR6245301	oryLat2	Chromatin	ATAC-seq	whole organism	St. 19	None	None	10.1038/s41586-018-0734-6	DCD003096SQ	danRer11	Chromatin	ATAC-seq	whole organism	whole organism, 12h post-fertilization, 5-9 somites stage	None	None	0.942171927599079	0.46136269328923096	28184.0
SRR834616	oryLat2	Histone	H3K4me3	whole organism	St. 24	None	None	10.1101/gr.163915.113	DCD000639SQ	danRer11	Histone	H3K4me3	whole organism	whole organism, 1d post-fertilization, Prim-5 stage	None	None	0.9522540578733087	0.4653013256887791	9128.0
SRR834616	oryLat2	Histone	H3K4me3	whole organism	St. 24	None	None	10.1101/gr.163915.113	DCD001525SQ	danRer11	Histone	H3K4me3	whole organism	whole organism, 1d 1h post-fertilization, Prim-5 stage	None	None	0.9430282562924117	0.4104839455003118	9128.0
SRR834616	oryLat2	Histone	H3K4me3	whole organism	St. 24	None	None	10.1101/gr.163915.113	DCD001540SQ	danRer11	Histone	H3K4me3	whole organism	whole organism, 1d 1h post-fertilization, Prim-5 stage	None	None	0.940593350365944	0.4079413061616787	9128.0
SRR958137	oryLat2	Histone	H3K4me3	whole organism	blastula	None	None	10.1242/dev.108548	DCD001517SQ	danRer11	Histone	H3K4me3	whole organism	whole organism, 4.7h post-fertilization, 30%-epiboly stage	None	None	0.9212052267176454	0.42763662955226345	12192.0
