## Supplementary Table 12 for "DeepArk: modeling *cis*-regulatory codes of model species with deep learning"

### Sheet: Sheet1
Accession	URL
DCD000395SQ	https://danio-code.zfin.org/files/annotated_files/ATAC-seq/DCD000152BS/ATAC-seq_Skarmeta_Lab_0001AS.DCD000395SQ.danRer11.USERpanosfirbas.R1.merged.filt.bam
DCD001006SQ	https://danio-code.zfin.org/files/annotated_files/ATAC-seq/DCD006552BS/ATAC-seq_Zon_Lab_0002AS.DCD001006SQ.danRer11.USERsyang.R1.merged.filt.bam
DCD001019SQ	https://danio-code.zfin.org/files/annotated_files/ATAC-seq/DCD006554BS/ATAC-seq_Zon_Lab_0002AS.DCD001019SQ.danRer11.USERsyang.R1.merged.filt.bam
DCD003074SQ	https://danio-code.zfin.org/files/annotated_files/ATAC-seq/DCD007260BS/ATAC-seq_Skarmeta_Lab_0001AS.DCD003074SQ.danRer11.USERdanio-user.R1.merged.filt.bam
DCD003075SQ	https://danio-code.zfin.org/files/annotated_files/ATAC-seq/DCD007260BS/ATAC-seq_Skarmeta_Lab_0001AS.DCD003075SQ.danRer11.USERdanio-user.R1.merged.filt.bam
DCD003079SQ	https://danio-code.zfin.org/files/annotated_files/ATAC-seq/DCD007269BS/ATAC-seq_Skarmeta_Lab_0002AS.DCD003079SQ.danRer11.USERmickael.dong.R1.merged.filt.bam
DCD003082SQ	https://danio-code.zfin.org/files/annotated_files/ATAC-seq/DCD007265BS/ATAC-seq_Skarmeta_Lab_0002AS.DCD003082SQ.danRer11.USERmickael.dong.R1.merged.filt.bam
DCD003084SQ	https://danio-code.zfin.org/files/annotated_files/ATAC-seq/DCD007265BS/ATAC-seq_Skarmeta_Lab_0002AS.DCD003084SQ.danRer11.USERmickael.dong.R1.merged.filt.bam
DCD003086SQ	https://danio-code.zfin.org/files/annotated_files/ATAC-seq/DCD007267BS/ATAC-seq_Skarmeta_Lab_0002AS.DCD003086SQ.danRer11.USERmickael.dong.R1.merged.filt.bam
DCD003087SQ	https://danio-code.zfin.org/files/annotated_files/ATAC-seq/DCD007266BS/ATAC-seq_Skarmeta_Lab_0002AS.DCD003087SQ.danRer11.USERmickael.dong.R1.merged.filt.bam
DCD003088SQ	https://danio-code.zfin.org/files/annotated_files/ATAC-seq/DCD007269BS/ATAC-seq_Skarmeta_Lab_0002AS.DCD003088SQ.danRer11.USERmickael.dong.R1.merged.filt.bam
DCD003089SQ	https://danio-code.zfin.org/files/annotated_files/ATAC-seq/DCD007267BS/ATAC-seq_Skarmeta_Lab_0002AS.DCD003089SQ.danRer11.USERmickael.dong.R1.merged.filt.bam
DCD003090SQ	https://danio-code.zfin.org/files/annotated_files/ATAC-seq/DCD007266BS/ATAC-seq_Skarmeta_Lab_0002AS.DCD003090SQ.danRer11.USERmickael.dong.R1.merged.filt.bam
DCD003092SQ	https://danio-code.zfin.org/files/annotated_files/ATAC-seq/DCD007268BS/ATAC-seq_Skarmeta_Lab_0002AS.DCD003092SQ.danRer11.USERmickael.dong.R1.merged.filt.bam
DCD003096SQ	https://danio-code.zfin.org/files/annotated_files/ATAC-seq/DCD007268BS/ATAC-seq_Skarmeta_Lab_0002AS.DCD003096SQ.danRer11.USERmickael.dong.R1.merged.filt.bam
DCD003161SQ	https://danio-code.zfin.org/files/annotated_files/ATAC-seq/DCD007334BS/ATAC-seq_Zhang_Lab_0001AS.DCD003161SQ.danRer11.USERmickael.dong.R1.merged.filt.bam
DCD003173SQ	https://danio-code.zfin.org/files/annotated_files/ATAC-seq/DCD007348BS/ATAC-seq_Lawson_Lab_0002AS.DCD003173SQ.danRer11.USERirene.stevens.R1.merged.filt.bam
DCD003174SQ	https://danio-code.zfin.org/files/annotated_files/ATAC-seq/DCD007350BS/ATAC-seq_Lawson_Lab_0002AS.DCD003174SQ.danRer11.USERirene.stevens.R1.merged.filt.bam
DCD003175SQ	https://danio-code.zfin.org/files/annotated_files/ATAC-seq/DCD007350BS/ATAC-seq_Lawson_Lab_0002AS.DCD003175SQ.danRer11.USERirene.stevens.R1.merged.filt.bam
DCD003179SQ	https://danio-code.zfin.org/files/annotated_files/ATAC-seq/DCD007348BS/ATAC-seq_Lawson_Lab_0002AS.DCD003179SQ.danRer11.USERirene.stevens.R1.merged.filt.bam
DCD000635SQ	https://danio-code.zfin.org/files/annotated_files/ChIP-seq/DCD006176BS/ChIP-seq_Skarmeta_Lab_H3K27ac_0002AS.DCD000635SQ.danRer11.USERpanosfirbas.R1.merged.nodup.bam
DCD000637SQ	https://danio-code.zfin.org/files/annotated_files/ChIP-seq/DCD006176BS/ChIP-seq_Skarmeta_Lab_H3K27ac_0002AS.DCD000637SQ.danRer11.USERpanosfirbas.R1.merged.nodup.bam
DCD000639SQ	https://danio-code.zfin.org/files/annotated_files/ChIP-seq/DCD006175BS/ChIP-seq_Skarmeta_Lab_H3K4me3_0002AS.DCD000639SQ.danRer11.USERpanosfirbas.R1.merged.nodup.bam
DCD000641SQ	https://danio-code.zfin.org/files/annotated_files/ChIP-seq/DCD006174BS/ChIP-seq_Skarmeta_Lab_H3K4me3_0002AS.DCD000641SQ.danRer11.USERpanosfirbas.R1.merged.nodup.bam
DCD000646SQ	https://danio-code.zfin.org/files/annotated_files/ChIP-seq/DCD006177BS/ChIP-seq_Skarmeta_Lab_H3K4me3_0002AS.DCD000646SQ.danRer11.USERpanosfirbas.R1.merged.nodup.bam
DCD000647SQ	https://danio-code.zfin.org/files/annotated_files/ChIP-seq/DCD006178BS/ChIP-seq_Skarmeta_Lab_H3K4me3_0002AS.DCD000647SQ.danRer11.USERpanosfirbas.R1.merged.nodup.bam
DCD000648SQ	https://danio-code.zfin.org/files/annotated_files/ChIP-seq/DCD006176BS/ChIP-seq_Skarmeta_Lab_H3K4me3_0002AS.DCD000648SQ.danRer11.USERpanosfirbas.R1.merged.nodup.bam
DCD000654SQ	https://danio-code.zfin.org/files/annotated_files/ChIP-seq/DCD006174BS/ChIP-seq_Skarmeta_Lab_H3K27ac_0002AS.DCD000654SQ.danRer11.USERpanosfirbas.R1.merged.nodup.bam
DCD000973SQ	https://danio-code.zfin.org/files/annotated_files/ChIP-seq/DCD006518BS/ChIP-seq_Driever_Lab_Pou5f3_0004AS.DCD000973SQ.danRer11.USEROnichtchouk.R1.merged.nodup.bam
DCD001015SQ	https://danio-code.zfin.org/files/annotated_files/ChIP-seq/DCD006562BS/ChIP-seq_Zon_Lab_Sall4_0001AS.DCD001015SQ.danRer11.USERsyang.R1.merged.nodup.bam
DCD001020SQ	https://danio-code.zfin.org/files/annotated_files/ChIP-seq/DCD006553BS/ChIP-seq_Zon_Lab_H3K27Ac_0002AS.DCD001020SQ.danRer11.USERsyang.R1.merged.nodup.bam
DCD001027SQ	https://danio-code.zfin.org/files/annotated_files/ChIP-seq/DCD006550BS/ChIP-seq_Zon_Lab_H3K27Ac_0002AS.DCD001027SQ.danRer11.USERsyang.R1.merged.nodup.bam
DCD001030SQ	https://danio-code.zfin.org/files/annotated_files/ChIP-seq/DCD006562BS/ChIP-seq_Zon_Lab_Cdx4_0001AS.DCD001030SQ.danRer11.USERsyang.R1.merged.nodup.bam
DCD001517SQ	https://danio-code.zfin.org/files/annotated_files/ChIP-seq/DCD006673BS/ChIP-seq_Mueller_lab_H3K4me3_0006AS.DCD001517SQ.danRer11.USERdunjanik.R1.merged.nodup.bam
DCD001525SQ	https://danio-code.zfin.org/files/annotated_files/ChIP-seq/DCD006675BS/ChIP-seq_Mueller_lab_H3K4me3_0006AS.DCD001525SQ.danRer11.USERdunjanik.R1.merged.nodup.bam
DCD001529SQ	https://danio-code.zfin.org/files/annotated_files/ChIP-seq/DCD006677BS/ChIP-seq_Mueller_lab_H3K4me3_0006AS.DCD001529SQ.danRer11.USERdunjanik.R1.merged.nodup.bam
DCD001540SQ	https://danio-code.zfin.org/files/annotated_files/ChIP-seq/DCD006675BS/ChIP-seq_Mueller_lab_H3K4me3_0006AS.DCD001540SQ.danRer11.USERdunjanik.R1.merged.nodup.bam
DCD002144SQ	https://danio-code.zfin.org/files/annotated_files/ChIP-seq/DCD006854BS/ChIP-seq_Shkumatava_Lab_H3K27ac_0001AS.DCD002144SQ.danRer11.USERmickael.dong.R1.merged.nodup.bam
DCD002145SQ	https://danio-code.zfin.org/files/annotated_files/ChIP-seq/DCD006854BS/ChIP-seq_Shkumatava_Lab_H3K27ac_0001AS.DCD002145SQ.danRer11.USERmickael.dong.R1.merged.nodup.bam
DCD002148SQ	https://danio-code.zfin.org/files/annotated_files/ChIP-seq/DCD006856BS/ChIP-seq_Shkumatava_Lab_H3K27ac_0001AS.DCD002148SQ.danRer11.USERmickael.dong.R1.merged.nodup.bam
DCD002149SQ	https://danio-code.zfin.org/files/annotated_files/ChIP-seq/DCD006857BS/ChIP-seq_Shkumatava_Lab_H3K27ac_0001AS.DCD002149SQ.danRer11.USERmickael.dong.R1.merged.nodup.bam
DCD002150SQ	https://danio-code.zfin.org/files/annotated_files/ChIP-seq/DCD006857BS/ChIP-seq_Shkumatava_Lab_H3K27ac_0001AS.DCD002150SQ.danRer11.USERmickael.dong.R1.merged.nodup.bam
DCD002151SQ	https://danio-code.zfin.org/files/annotated_files/ChIP-seq/DCD006858BS/ChIP-seq_Shkumatava_Lab_H3K27ac_0001AS.DCD002151SQ.danRer11.USERmickael.dong.R1.merged.nodup.bam
DCD002152SQ	https://danio-code.zfin.org/files/annotated_files/ChIP-seq/DCD006858BS/ChIP-seq_Shkumatava_Lab_H3K27ac_0001AS.DCD002152SQ.danRer11.USERmickael.dong.R1.merged.nodup.bam
DCD002641SQ	https://danio-code.zfin.org/files/annotated_files/ChIP-seq/DCD007129BS/ChIP-seq_Cairns_Lab_H2AFV_0002AS.DCD002641SQ.danRer11.USERdanio-user.R1.merged.nodup.bam
DCD002654SQ	https://danio-code.zfin.org/files/annotated_files/ChIP-seq/DCD007121BS/ChIP-seq_Cairns_Lab_H3K4me3_0002AS.DCD002654SQ.danRer11.USERdanio-user.R1.merged.nodup.bam
DCD002657SQ	https://danio-code.zfin.org/files/annotated_files/ChIP-seq/DCD007123BS/ChIP-seq_Cairns_Lab_H2AFV_0002AS.DCD002657SQ.danRer11.USERdanio-user.R1.merged.nodup.bam
DCD002659SQ	https://danio-code.zfin.org/files/annotated_files/ChIP-seq/DCD007125BS/ChIP-seq_Cairns_Lab_H2AFV_0002AS.DCD002659SQ.danRer11.USERdanio-user.R1.merged.nodup.bam
DCD002660SQ	https://danio-code.zfin.org/files/annotated_files/ChIP-seq/DCD007121BS/ChIP-seq_Cairns_Lab_H3K27ac_0002AS.DCD002660SQ.danRer11.USERdanio-user.R1.merged.nodup.bam
DCD002661SQ	https://danio-code.zfin.org/files/annotated_files/ChIP-seq/DCD007121BS/ChIP-seq_Cairns_Lab_H2AFV_0002AS.DCD002661SQ.danRer11.USERdanio-user.R1.merged.nodup.bam
DCD002665SQ	https://danio-code.zfin.org/files/annotated_files/ChIP-seq/DCD007121BS/ChIP-seq_Cairns_Lab_H2AFV_0002AS.DCD002665SQ.danRer11.USERdanio-user.R1.merged.nodup.bam
DCD002667SQ	https://danio-code.zfin.org/files/annotated_files/ChIP-seq/DCD007121BS/ChIP-seq_Cairns_Lab_H2AFV_0002AS.DCD002667SQ.danRer11.USERdanio-user.R1.merged.nodup.bam
DCD002680SQ	https://danio-code.zfin.org/files/annotated_files/ChIP-seq/DCD007127BS/ChIP-seq_Cairns_Lab_H2AFV_0002AS.DCD002680SQ.danRer11.USERdanio-user.R1.merged.nodup.bam
DCD002684SQ	https://danio-code.zfin.org/files/annotated_files/ChIP-seq/DCD007123BS/ChIP-seq_Cairns_Lab_H2AFV_0002AS.DCD002684SQ.danRer11.USERdanio-user.R1.merged.nodup.bam
DCD002697SQ	https://danio-code.zfin.org/files/annotated_files/ChIP-seq/DCD007128BS/ChIP-seq_Cairns_Lab_H2AFV_0002AS.DCD002697SQ.danRer11.USERdanio-user.R1.merged.nodup.bam
DCD002699SQ	https://danio-code.zfin.org/files/annotated_files/ChIP-seq/DCD007127BS/ChIP-seq_Cairns_Lab_H2AFV_0002AS.DCD002699SQ.danRer11.USERdanio-user.R1.merged.nodup.bam
DCD002700SQ	https://danio-code.zfin.org/files/annotated_files/ChIP-seq/DCD007123BS/ChIP-seq_Cairns_Lab_H2AFV_0002AS.DCD002700SQ.danRer11.USERdanio-user.R1.merged.nodup.bam
DCD002704SQ	https://danio-code.zfin.org/files/annotated_files/ChIP-seq/DCD007128BS/ChIP-seq_Cairns_Lab_H2AFV_0002AS.DCD002704SQ.danRer11.USERdanio-user.R1.merged.nodup.bam
DCD002706SQ	https://danio-code.zfin.org/files/annotated_files/ChIP-seq/DCD007125BS/ChIP-seq_Cairns_Lab_H2AFV_0002AS.DCD002706SQ.danRer11.USERdanio-user.R1.merged.nodup.bam
DCD002710SQ	https://danio-code.zfin.org/files/annotated_files/ChIP-seq/DCD007127BS/ChIP-seq_Cairns_Lab_H2AFV_0002AS.DCD002710SQ.danRer11.USERdanio-user.R1.merged.nodup.bam
DCD002711SQ	https://danio-code.zfin.org/files/annotated_files/ChIP-seq/DCD007129BS/ChIP-seq_Cairns_Lab_H2AFV_0002AS.DCD002711SQ.danRer11.USERdanio-user.R1.merged.nodup.bam
DCD002712SQ	https://danio-code.zfin.org/files/annotated_files/ChIP-seq/DCD007128BS/ChIP-seq_Cairns_Lab_H2AFV_0002AS.DCD002712SQ.danRer11.USERdanio-user.R1.merged.nodup.bam
DCD002751SQ	https://danio-code.zfin.org/files/annotated_files/ChIP-seq/DCD006633BS/ChIP-seq_Schier_Lab_Pol_II_8WG16_0001AS.DCD002751SQ.danRer11.USERdanio-user.R1.merged.nodup.bam
DCD002752SQ	https://danio-code.zfin.org/files/annotated_files/ChIP-seq/DCD006633BS/ChIP-seq_Schier_Lab_H3K4me3_0002AS.DCD002752SQ.danRer11.USERdanio-user.R1.merged.nodup.bam
DCD002757SQ	https://danio-code.zfin.org/files/annotated_files/ChIP-seq/DCD006633BS/ChIP-seq_Schier_Lab_Pol_II_4H8_0001AS.DCD002757SQ.danRer11.USERdanio-user.R1.merged.nodup.bam
